# Septin 7 Interacts With Numb To Preserve Sarcomere Structural Organization And Muscle Contractile Function

**DOI:** 10.1101/2023.05.11.540467

**Authors:** Rita De Gasperi, Laszlo Csernoch, Beatrix Dienes, Monika Gonczi, Jayanta K. Chakrabarty, Shahar Goeta, Abdurrahman Aslan, Carlos A. Toro, David Karasik, Lewis M. Brown, Marco Brotto, Christopher P. Cardozo

**Affiliations:** Departments of Psychiatry and Friedman Brain Institute, Icahn School of Medicine at Mount Sinai; Medicine, Icahn School of Medicine at Mount Sinai; Rehabilitation Medicine, Icahn School of Medicine at Mount Sinai; Spinal Cord Damage Research Center, James J. Peters VA Medical Center; Department of Physiology, Faculty of Medicine, University of Debrecen, Hungary; ELKH-DE Cell Physiology Research Group, University of Debrecen, Debrecen, Hungary; Quantitative Proteomics and Metabolomics Center, Department of Biological Sciences, Columbia University; Azrieli Faculty of Medicine, Bar Ilan University, Safed, Israel; Bone-Muscle Research Center, College of Nursing & Health Innovation, University of Texas at Arlington

## Abstract

Here, we investigated mechanisms by which aging-related reductions of the levels of Numb in skeletal muscle fibers contribute to loss of muscle strength and power, two critical features of sarcopenia. Numb is an adaptor protein best known for its critical roles in development including asymmetric cell division, cell-type specification and termination of intracellular signaling. Numb expression is reduced in old humans and mice. We previously showed that, in mouse skeletal muscle fibers, Numb is localized to sarcomeres where it is concentrated near triads; conditional inactivation of Numb and a closely related protein Numb-like (NumbL) in mouse myofibers caused weakness, disorganization of sarcomeres and smaller mitochondria with impaired function. Here, we found that a single knockout of Numb in myofibers causes reduction in tetanic force comparable to a double Numb, NumbL knockout. We found by proteomics analysis of protein complexes isolated from C2C12 myotubes by immunoprecipitation using antibodies against Numb, that Septin 7 is a potential Numb binding partner. Septin 7 is a member of the family of GTP-binding proteins that organize into filaments, sheets and rings, and is considered part of the cytoskeleton. Immunofluorescence evaluation revealed a partial overlap of staining for Numb and Septin 7 in myofibers. Conditional, inducible knockouts of Numb led to disorganization of Septin 7 staining in myofibers. These findings indicate that Septin 7 is a Numb binding partner and suggest that interactions between Numb and Septin 7 are critical for structural organization of the sarcomere and muscle contractile function.
