## Supplementary material for "Septin 7 Interacts With Numb To Preserve Sarcomere Structural Organization And Muscle Contractile Function": Suppl Table 2

### Sheet: Table
	Protein	Gene	Domains	Function	Diseases	DI Links(?)	PMIDs	Function in Striated Muscle
	Anaphase promoting subunit 4	ANAPC4	WD40/YTVN, Zinc finger	Component of the anaphase promoting complex/cyclosome (APC/C), a cell cycle-regulated E3 ubiquitin ligase	body mass index, height, cognition		30598549; 30595370
	Nuclear-interacting partner of Alk	Zc3hc1	Zinc finger, C3HC-like	Essential compponent of the E3 ubiquitin ligase SCF(NIPA), a complex that controls mitotic entry by mediating ubiquitination and subsequent degradation of cyclin B1 (CCNB1).	Immunodeficiency; Fanconi's anemia			Highly expressed in skeletal muscle
	cAMP specific 3-5-cyclic phosphodiesterase 4D	PDE4D	PDEase_catalytic_dom	Hydrolizes cAMP	Acrodysostosis 2; Familial Pseudohypoparathyroidism	WGS (FNK BMD female) PMID: 34673960 PMCID: PMC8976433	PMID: 34582792; PMID: 33530535	overexpressed in Skeletal Muscle (x10.6)
	Serine-Threonine kinase Wnk1 (WNK Lysine Deficient Protein Kinase 1)	WNK1	Ser/Thr_kinase_AS	Regulation of electrolyte homeostasis, cell signaling, survival, and proliferation.	neuropathies, pseudohypoaldosteronism		PMID: 29904119; PMID: 30410865; PMID: 34582792	Required for Glut4 trafficking in muscle; modulates localization and transcriptional activity of FOXO4. Widely expressed, with high levels observed in the skeletal muscle
	Septin 7	SEPTIN7	P-loop containing nucleoside triphosphate hydrolase	Filament-forming cytoskeletal GTPase; cytokinesis, mitosis	Neuralgic Amyotrophy; Brachial Plexopathy		PMID: 35929607	Skeletal muscle restricted knockouts phenocopy Numb knockouts
	Anaphase promoting complex subunit 10	ANAPC10	Galactose-binding-like domain superfamily	Component of the anaphase promoting complex/cyclosome (APC/C), a cell cycle-regulated E3 ubiquitin ligase subunit	height, weight, BMI-adjusted hip circumfrence
	Septin 10	SEPTIN10	P-loop containing nucleoside triphosphate hydrolase	Formation of septin filaments; GTPase actiivity	Neuralgic Amyotrophy; Brachial Plexopathy
	Homer protein homologue 3	HOMER3	PH-like_dom_sf Homer WH1/EVH1_dom Homer_EVH1	Post-synaptic density protein; competes with calcineurin/PPP3CA for NFAT protein binding; By physically linking GRM1 and GRM5 with ER-associated ITPR1 receptors, it aids the coupling of surface receptors to intracellular calcium release.	scizophrenia, deafness, CNS disorders		PMID: 17355963; 33462484	Homer1 mediaates interaction between Cav1.2 and RyR2 ; expressed in skeletl muscle
	E3 ubiquitin ligase Traf7	TRAF7	WD40/YTVN, Zinc finger	Potentiates MAP3K3-mediated activation of the NF-kappa-B, JUN/AP1 and DDIT3 transcriptional regulators (PubMed:14743216)	Multiple developmental syndromes involving skeleton and heart		PMID: 20948544	This gene is a target of MyoD that is soley responsible for ubiquitination of NEMO in cell culture; depletion of TRAF7 hastens myogenesis by downregulating NF-kB
	RuvB Like AAA ATPase 1	RUVBL1	AAA++ ATPAse	Single strand dna helicase; recruits histone acetylase	GI Cancers; autoimmune disease	GWAS for craniofacial	PMID: 24023044	autoantibodies observed in systemic sclerosis;
	Septin 2	SEPTIN2	P-loop containing nucleoside triphosphate hydrolase	Formation of septin filaments; GTPase activity; organization of the actin cytoskeleton; may play a role in cytokinesis	Brachial Plexopathy; Joubert Syndrome		33972514	Highly expressed in skeletal muscle
	Septin 9	SEPTIN9	P-loop containing nucleoside triphosphate hydrolase	Formation of septin filaments; GTPase activity; may play a role in cytokinesis	Brachial plexus neuropathy; leukemia	GWAS for eBMD	PMID: 16739252	Present during development; seems to be involved in cardiomyocyte division; expression low to absent in mature cardiomyocytes.
	NUMB Endocytic Adaptor Protei	Numb	PH-like, PTB	Clatherin-mediated endocytosis, UPS turnover of Notch1 and sonic-hedghoge components	Cancers; Pierre Robin Syndrome With Congenital Heart Malformation And Clubfoot
	abbreviations"
	WGS = whole genome sequencing; FNK = femoral neck; eBMD = estimated BMD
